# Wounding activates the HSFA1 transcription factors to promote cellular reprogramming in Arabidopsis

**DOI:** 10.1101/2025.09.29.679115

**Authors:** Duncan Coleman, Akira Iwase, Ayako Kawamura, Arika Takebayashi, Katja E. Jager, Maolin Peng, Yutaka Kodama, David S. Favero, Tatsuya Takahashi, Momoko Ikeuchi, Takamasa Suzuki, Naohiko Ohama, Kazuko Yamaguchi-Shinozaki, Philip A. Wigge, Lieven de Veylder, Keiko Sugimoto

## Abstract

Mechanical injury is a primary trigger for cellular reprogramming during organ regeneration, yet the molecular mechanisms that link wounding to reprogramming remain poorly understood. In this study we identify the Arabidopsis HEAT SHOCK FACTOR A1 (HSFA1) class of transcription factors, being key regulators of the heat stress response, as central players in wound-induced callus formation and shoot regeneration. Loss of HSFA1 function in the *hsfa1abd* triple mutants severely impairs cellular reprogramming, reducing callus formation from wounded hypocotyls, as well as shoot regeneration from explants. Conversely, overexpression of the HSFA1d gain-of-function variant markedly enhances regeneration. Time-series RNA-seq and ChIP-seq analyses revealed that HSFA1s directly activate the key reprogramming regulators *WOUND-INDUCED DEDIFFERENTIATION 1* (*WIND1*), *PLETHORA 3* (*PLT3*) and *ZINC FINGER OF ARABIDOPSIS THALIANA 6* (*ZAT6*). Furthermore, we demonstrate that HSFA1d activity is attenuated by SIZ1-mediated SUMOylation, linking post-translational modification to the regulation of wound responses. Our findings establish HSFA1s as an early transcriptional hub that integrates wound signals with the activation of a broad gene network that drives cellular reprogramming, thereby providing a mechanistic framework for understanding how stress-responsive transcription factors control regeneration.
