## Supplemental Dataset 4 for "Wounding activates the HSFA1 transcription factors to promote cellular reprogramming in Arabidopsis"

### Sheet: Description
Supplemental Data. Coleman et al. (2025)
Supplementary Data Set 4. A list of transcription factors regulated by HSFA1
List of transcription factors (TFs) that are either downregulated in hsfa1abd-2 at any timepoint or bound by HSFA1d. Each gene is indicated with a TRUE or FALSE if they are bound or downregulated.

### Sheet: HSFA1_regulated_TF
reference_id	short_name	annotation	hsfa1abd_down	hsfa1d_bound
AT1G01010	NAC001	NAC domain containing protein 1	TRUE	FALSE
AT1G01060	LHY	Homeodomain-like superfamily protein	FALSE	TRUE
AT1G01250	AT1G01250	Integrase-type DNA-binding superfamily protein	FALSE	TRUE
AT1G01260	AT1G01260	basic helix-loop-helix (bHLH) DNA-binding superfamily protein	FALSE	TRUE
AT1G01520	ASG4	Homeodomain-like superfamily protein	FALSE	TRUE
AT1G01530	AGL28	AGAMOUS-like 28	FALSE	TRUE
AT1G01720	ATAF1	NAC (No Apical Meristem) domain transcriptional regulator superfamily protein	TRUE	TRUE
AT1G02065	SPL8	squamosa promoter binding protein-like 8	FALSE	TRUE
AT1G02220	NAC003	NAC domain containing protein 3	TRUE	FALSE
AT1G02340	HFR1	basic helix-loop-helix (bHLH) DNA-binding superfamily protein	TRUE	TRUE
AT1G03040	AT1G03040	basic helix-loop-helix (bHLH) DNA-binding superfamily protein	FALSE	TRUE
AT1G03840	MGP	C2H2 and C2HC zinc fingers superfamily protein	TRUE	FALSE
AT1G03970	GBF4	G-box binding factor 4	TRUE	TRUE
AT1G04990	AT1G04990	Zinc finger C-x8-C-x5-C-x3-H type family protein	FALSE	TRUE
AT1G05710	AT1G05710	basic helix-loop-helix (bHLH) DNA-binding superfamily protein	TRUE	TRUE
AT1G05805	AT1G05805	basic helix-loop-helix (bHLH) DNA-binding superfamily protein	FALSE	TRUE
AT1G06070	AT1G06070	Basic-leucine zipper (bZIP) transcription factor family protein	FALSE	TRUE
AT1G06160	ORA59	octadecanoid-responsive AP2/ERF 59	FALSE	TRUE
AT1G06170	AT1G06170	basic helix-loop-helix (bHLH) DNA-binding superfamily protein	FALSE	TRUE
AT1G06180	MYB13	myb domain protein 13	FALSE	TRUE
AT1G06850	bZIP52	basic leucine-zipper 52	FALSE	TRUE
AT1G07900	LBD1	LOB domain-containing protein 1	TRUE	FALSE
AT1G08290	WIP3	WIP domain protein 3	TRUE	FALSE
AT1G08320	TGA9	bZIP transcription factor family protein	TRUE	TRUE
AT1G08465	YAB2	Plant-specific transcription factor YABBY family protein	FALSE	TRUE
AT1G09530	PIF3	phytochrome interacting factor 3	FALSE	TRUE
AT1G10240	FRS11	FAR1-related sequence 11	FALSE	TRUE
AT1G10480	ZFP5	zinc finger protein 5	TRUE	FALSE
AT1G10610	AT1G10610	basic helix-loop-helix (bHLH) DNA-binding superfamily protein	TRUE	FALSE
AT1G12610	DDF1	Integrase-type DNA-binding superfamily protein	TRUE	FALSE
AT1G13260	RAV1	related to ABI3/VP1 1	FALSE	TRUE
AT1G13300	HRS1	myb-like transcription factor family protein	TRUE	FALSE
AT1G13960	WRKY4	WRKY DNA-binding protein 4	TRUE	FALSE
AT1G14685	BPC2	basic pentacysteine 2	FALSE	TRUE
AT1G16640	AT1G16640	AP2/B3-like transcriptional factor family protein	FALSE	TRUE
AT1G17460	TRFL3	TRF-like 3	FALSE	TRUE
AT1G18330	EPR1	Homeodomain-like superfamily protein	TRUE	TRUE
AT1G18570	MYB51	myb domain protein 51	TRUE	FALSE
AT1G18750	AGL65	AGAMOUS-like 65	FALSE	TRUE
AT1G19000	AT1G19000	Homeodomain-like superfamily protein	TRUE	TRUE
AT1G19210	AT1G19210	Integrase-type DNA-binding superfamily protein	TRUE	TRUE
AT1G19220	ARF19	auxin response factor 19	TRUE	FALSE
AT1G19490	AT1G19490	Basic-leucine zipper (bZIP) transcription factor family protein	FALSE	TRUE
AT1G19850	MP	Transcriptional factor B3 family protein / auxin-responsive factor AUX/IAA-like protein	TRUE	FALSE
AT1G20640	AT1G20640	Plant regulator RWP-RK family protein	FALSE	TRUE
AT1G20980	SPL14	squamosa promoter binding protein-like 14	FALSE	TRUE
AT1G22190	AT1G22190	Integrase-type DNA-binding superfamily protein	TRUE	TRUE
AT1G22640	MYB3	myb domain protein 3	FALSE	TRUE
AT1G22985	CRF7	Integrase-type DNA-binding superfamily protein	TRUE	FALSE
AT1G24260	Sep-03	K-box region and MADS-box transcription factor family protein	FALSE	TRUE
AT1G25550	AT1G25550	myb-like transcription factor family protein	FALSE	TRUE
AT1G25560	TEM1	AP2/B3 transcription factor family protein	TRUE	TRUE
AT1G27730	STZ	salt tolerance zinc finger	TRUE	TRUE
AT1G28160	AT1G28160	Integrase-type DNA-binding superfamily protein	FALSE	TRUE
AT1G28470	NAC010	NAC domain containing protein 10	TRUE	FALSE
AT1G29280	WRKY65	WRKY DNA-binding protein 65	TRUE	FALSE
AT1G29950	AT1G29950	basic helix-loop-helix (bHLH) DNA-binding superfamily protein	TRUE	FALSE
AT1G30330	ARF6	auxin response factor 6	FALSE	TRUE
AT1G30500	NF-YA7	nuclear factor Y, subunit A7	FALSE	TRUE
AT1G30650	WRKY14	WRKY DNA-binding protein 14	TRUE	FALSE
AT1G31050	AT1G31050	basic helix-loop-helix (bHLH) DNA-binding superfamily protein	FALSE	TRUE
AT1G31140	GOA	GORDITA	FALSE	TRUE
AT1G32330	HSFA1D	heat shock transcription factor A1D	TRUE	TRUE
AT1G32510	NAC011	NAC domain containing protein 11	FALSE	TRUE
AT1G32640	MYC2	Basic helix-loop-helix (bHLH) DNA-binding family protein	FALSE	TRUE
AT1G32730	AT1G32730	electron carrier/iron ion-binding protein	FALSE	TRUE
AT1G33240	GTL1	GT-2-like 1	FALSE	TRUE
AT1G34670	MYB93	myb domain protein 93	TRUE	FALSE
AT1G35515	HOS10	high response to osmotic stress 10	FALSE	TRUE
AT1G43160	RAP2.6	related to AP2 6	TRUE	FALSE
AT1G43700	VIP1	VIRE2-interacting protein 1	TRUE	FALSE
AT1G45249	ABF2	abscisic acid responsive elements-binding factor 2	FALSE	TRUE
AT1G46768	RAP2.1	related to AP2 1	TRUE	FALSE
AT1G48000	MYB112	myb domain protein 112	TRUE	FALSE
AT1G49720	ABF1	abscisic acid responsive element-binding factor 1	TRUE	FALSE
AT1G50600	SCL5	scarecrow-like 5	TRUE	TRUE
AT1G52890	NAC019	NAC domain containing protein 19	FALSE	TRUE
AT1G53910	RAP2.12	related to AP2 12	TRUE	FALSE
AT1G54060	ASIL1	6B-interacting protein 1-like 1	FALSE	TRUE
AT1G55580	LAS	GRAS family transcription factor	TRUE	FALSE
AT1G56010	NAC1	NAC domain containing protein 1	TRUE	FALSE
AT1G56170	NF-YC2	nuclear factor Y, subunit C2	FALSE	TRUE
AT1G58100	TCP8	TCP family transcription factor	TRUE	FALSE
AT1G62300	WRKY6	WRKY family transcription factor	TRUE	FALSE
AT1G62975	AT1G62975	basic helix-loop-helix (bHLH) DNA-binding superfamily protein	TRUE	FALSE
AT1G62990	KNAT7	homeobox knotted-like protein	TRUE	FALSE
AT1G63030	ddf2	Integrase-type DNA-binding superfamily protein	FALSE	TRUE
AT1G64380	AT1G64380	Integrase-type DNA-binding superfamily protein	TRUE	TRUE
AT1G64620	AT1G64620	Dof-type zinc finger DNA-binding family protein	FALSE	TRUE
AT1G66560	#N/A	#N/A	FALSE	TRUE
AT1G67970	HSFA8	heat shock transcription factor A8	TRUE	FALSE
AT1G68150	WRKY9	WRKY DNA-binding protein 9	FALSE	TRUE
AT1G68520	BBX14	B-box type zinc finger protein with CCT domain-containing protein	FALSE	TRUE
AT1G68670	AT1G68670	myb-like transcription factor family protein	TRUE	TRUE
AT1G68840	RAV2	related to ABI3/VP1 2	FALSE	TRUE
AT1G69010	BIM2	BES1-interacting Myc-like protein 2	FALSE	TRUE
AT1G69120	#N/A	#N/A	FALSE	TRUE
AT1G69310	WRKY57	WRKY DNA-binding protein 57	TRUE	FALSE
AT1G69570	AT1G69570	Dof-type zinc finger DNA-binding family protein	FALSE	TRUE
AT1G69580	AT1G69580	Homeodomain-like superfamily protein	FALSE	TRUE
AT1G69600	ZFHD1	zinc finger homeodomain 1	TRUE	FALSE
AT1G69690	TCP15	TCP family transcription factor	FALSE	TRUE
AT1G69810	WRKY36	WRKY DNA-binding protein 36	TRUE	FALSE
AT1G71030	MYBL2	MYB-like 2	TRUE	TRUE
AT1G72010	AT1G72010	TCP family transcription factor	TRUE	FALSE
AT1G72350	AT1G72350	MADS-box transcription factor family protein	FALSE	TRUE
AT1G72360	ERF73	Integrase-type DNA-binding superfamily protein	FALSE	TRUE
AT1G72650	TRFL6	TRF-like 6	TRUE	TRUE
AT1G72740	AT1G72740	Homeodomain-like/winged-helix DNA-binding family protein	FALSE	TRUE
AT1G73730	EIL3	ETHYLENE-INSENSITIVE3-like 3	FALSE	TRUE
AT1G74250	AT1G74250	DNAJ heat shock N-terminal domain-containing protein	TRUE	TRUE
AT1G74840	AT1G74840	Homeodomain-like superfamily protein	FALSE	TRUE
AT1G74930	ORA47	Integrase-type DNA-binding superfamily protein	TRUE	TRUE
AT1G75540	BBX21	salt tolerance homolog2	TRUE	FALSE
AT1G76350	AT1G76350	Plant regulator RWP-RK family protein	FALSE	TRUE
AT1G76580	AT1G76580	Squamosa promoter-binding protein-like (SBP domain) transcription factor family protein	TRUE	FALSE
AT1G77920	TGA7	bZIP transcription factor family protein	FALSE	TRUE
AT1G77950	AGL67	AGAMOUS-like 67	FALSE	TRUE
AT1G78080	RAP2.4	related to AP2 4	TRUE	TRUE
AT1G78600	LZF1	light-regulated zinc finger protein 1	FALSE	TRUE
AT1G78700	BEH4	BES1/BZR1 homolog 4	FALSE	TRUE
AT1G79180	MYB63	myb domain protein 63	TRUE	FALSE
AT1G79700	WRI4	Integrase-type DNA-binding superfamily protein	FALSE	TRUE
AT1G80840	WRKY40	WRKY DNA-binding protein 40	TRUE	TRUE
AT2G01430	HB17	homeobox-leucine zipper protein 17	TRUE	FALSE
AT2G01930	BPC1	basic pentacysteine1	FALSE	TRUE
AT2G02080	IDD4	indeterminate(ID)-domain 4	FALSE	TRUE
AT2G02820	MYB88	myb domain protein 88	TRUE	TRUE
AT2G16210	AT2G16210	Transcriptional factor B3 family protein	FALSE	TRUE
AT2G16720	MYB7	myb domain protein 7	TRUE	TRUE
AT2G18160	bZIP2	basic leucine-zipper 2	TRUE	FALSE
AT2G19820	#N/A	#N/A	FALSE	TRUE
AT2G20110	AT2G20110	Tesmin/TSO1-like CXC domain-containing protein	FALSE	TRUE
AT2G20350	AT2G20350	Integrase-type DNA-binding superfamily protein	FALSE	TRUE
AT2G21320	BBX18	B-box zinc finger family protein	FALSE	TRUE
AT2G22430	HB6	homeobox protein 6	TRUE	FALSE
AT2G22540	SVP	K-box region and MADS-box transcription factor family protein	TRUE	TRUE
AT2G22760	AT2G22760	basic helix-loop-helix (bHLH) DNA-binding superfamily protein	TRUE	TRUE
AT2G22770	NAI1	basic helix-loop-helix (bHLH) DNA-binding superfamily protein	TRUE	FALSE
AT2G22800	HAT9	Homeobox-leucine zipper protein family	TRUE	FALSE
AT2G22850	bZIP6	basic leucine-zipper 6	FALSE	TRUE
AT2G23290	MYB70	myb domain protein 70	TRUE	FALSE
AT2G24260	LRL1	LJRHL1-like 1	TRUE	FALSE
AT2G24570	WRKY17	WRKY DNA-binding protein 17	TRUE	FALSE
AT2G24650	AT2G24650	B3 domain-containing protein REM13	FALSE	TRUE
AT2G24680	AT2G24680	transcriptional factor B3 family protein	FALSE	TRUE
AT2G24690	AT2G24690	Transcriptional factor B3 family protein	FALSE	TRUE
AT2G25000	WRKY60	WRKY DNA-binding protein 60	TRUE	FALSE
AT2G25180	RR12	response regulator 12	FALSE	TRUE
AT2G25900	ATCTH	Zinc finger C-x8-C-x5-C-x3-H type family protein	TRUE	FALSE
AT2G26150	HSFA2	heat shock transcription factor A2	TRUE	TRUE
AT2G27300	NTL8	NTM1-like 8	FALSE	TRUE
AT2G27990	BLH8	BEL1-like homeodomain 8	FALSE	TRUE
AT2G28160	FRU	FER-like regulator of iron uptake	FALSE	TRUE
AT2G28510	AT2G28510	Dof-type zinc finger DNA-binding family protein	TRUE	FALSE
AT2G29660	AT2G29660	zinc finger (C2H2 type) family protein	TRUE	FALSE
AT2G30432	TCL1	Homeodomain-like superfamily protein	FALSE	TRUE
AT2G30470	HSI2	B3 domain-containing transcription repressor VAL1	TRUE	FALSE
AT2G30590	WRKY21	WRKY DNA-binding protein 21	FALSE	TRUE
AT2G31180	MYB14	myb domain protein 14	TRUE	FALSE
AT2G31230	ERF15	ethylene-responsive element binding factor 15	TRUE	FALSE
AT2G31280	CPUORF7	transcription factor bHLH155-like protein	FALSE	TRUE
AT2G31370	AT2G31370	Basic-leucine zipper (bZIP) transcription factor family protein	FALSE	TRUE
AT2G31380	STH	salt tolerance homologue	FALSE	TRUE
AT2G32930	ZFN2	zinc finger nuclease 2	FALSE	TRUE
AT2G33480	NAC041	NAC domain containing protein 41	TRUE	FALSE
AT2G33550	AT2G33550	Homeodomain-like superfamily protein	TRUE	FALSE
AT2G34440	AGL29	AGAMOUS-like 29	FALSE	TRUE
AT2G34710	PHB	Homeobox-leucine zipper family protein / lipid-binding START domain-containing protein	FALSE	TRUE
AT2G34720	NF-YA4	nuclear factor Y, subunit A4	FALSE	TRUE
AT2G35940	BLH1	BEL1-like homeodomain 1	TRUE	FALSE
AT2G36400	GRF3	growth-regulating factor 3	FALSE	TRUE
AT2G36890	RAX2	Duplicated homeodomain-like superfamily protein	TRUE	FALSE
AT2G37260	TTG2	WRKY family transcription factor family protein	FALSE	TRUE
AT2G37740	ZFP10	zinc-finger protein 10	TRUE	FALSE
AT2G38250	AT2G38250	Homeodomain-like superfamily protein	TRUE	TRUE
AT2G38470	WRKY33	WRKY DNA-binding protein 33	TRUE	TRUE
AT2G40140	CZF1	zinc finger (CCCH-type) family protein	TRUE	TRUE
AT2G40200	AT2G40200	basic helix-loop-helix (bHLH) DNA-binding superfamily protein	TRUE	FALSE
AT2G40260	AT2G40260	Homeodomain-like superfamily protein	TRUE	FALSE
AT2G40340	DREB2C	Integrase-type DNA-binding superfamily protein	FALSE	TRUE
AT2G40950	BZIP17	Basic-leucine zipper (bZIP) transcription factor family protein	TRUE	TRUE
AT2G40970	MYBC1	Homeodomain-like superfamily protein	TRUE	TRUE
AT2G41070	EEL	Basic-leucine zipper (bZIP) transcription factor family protein	FALSE	TRUE
AT2G41835	AT2G41835	zinc finger (C2H2 type, AN1-like) family protein	FALSE	TRUE
AT2G41900	OXS2	CCCH-type zinc finger protein with ARM repeat domain-containing protein	FALSE	TRUE
AT2G41940	ZFP8	zinc finger protein 8	FALSE	TRUE
AT2G42280	FBH4	basic helix-loop-helix (bHLH) DNA-binding superfamily protein	TRUE	FALSE
AT2G43010	PIF4	phytochrome interacting factor 4	TRUE	TRUE
AT2G44430	AT2G44430	DNA-binding bromodomain-containing protein	TRUE	FALSE
AT2G44910	HB4	homeobox-leucine zipper protein 4	FALSE	TRUE
AT2G44940	AT2G44940	Integrase-type DNA-binding superfamily protein	TRUE	FALSE
AT2G45160	HAM1	GRAS family transcription factor	FALSE	TRUE
AT2G45680	TCP9	TCP family transcription factor	FALSE	TRUE
AT2G45880	BAM7	beta-amylase 7	FALSE	TRUE
AT2G46270	GBF3	G-box binding factor 3	FALSE	TRUE
AT2G46310	CRF5	cytokinin response factor 5	TRUE	FALSE
AT2G46410	CPC	Homeodomain-like superfamily protein	FALSE	TRUE
AT2G46510	AIB	ABA-inducible BHLH-type transcription factor	FALSE	TRUE
AT2G46590	DAG2	Dof-type zinc finger DNA-binding family protein	FALSE	TRUE
AT2G46680	HB-7	homeobox 7	TRUE	FALSE
AT2G46810	AT2G46810	basic helix-loop-helix (bHLH) DNA-binding superfamily protein	FALSE	TRUE
AT2G46830	CCA1	circadian clock associated 1	FALSE	TRUE
AT2G46970	PIL1	phytochrome interacting factor 3-like 1	FALSE	TRUE
AT2G47070	SPL1	squamosa promoter binding protein-like 1	FALSE	TRUE
AT2G47210	AT2G47210	myb-like transcription factor family protein	FALSE	TRUE
AT2G47260	WRKY23	WRKY DNA-binding protein 23	TRUE	FALSE
AT2G47850	AT2G47850	Zinc finger C-x8-C-x5-C-x3-H type family protein	FALSE	TRUE
AT3G01220	HB20	homeobox protein 20	FALSE	TRUE
AT3G01470	HB-1	homeobox 1	TRUE	FALSE
AT3G01970	WRKY45	WRKY DNA-binding protein 45	TRUE	FALSE
AT3G02550	LBD41	LOB domain-containing protein 41	FALSE	TRUE
AT3G03660	WOX11	WUSCHEL related homeobox 11	FALSE	TRUE
AT3G04070	NAC047	NAC domain containing protein 47	TRUE	FALSE
AT3G04670	WRKY39	WRKY DNA-binding protein 39	TRUE	FALSE
AT3G04930	AT3G04930	DNA-binding storekeeper protein-related transcriptional regulator	FALSE	TRUE
AT3G05690	NF-YA2	nuclear factor Y, subunit A2	FALSE	TRUE
AT3G06490	MYB108	myb domain protein 108	TRUE	FALSE
AT3G07340	AT3G07340	basic helix-loop-helix (bHLH) DNA-binding superfamily protein	TRUE	TRUE
AT3G07650	COL9	CONSTANS-like 9	FALSE	TRUE
AT3G10030	AT3G10030	aspartate/glutamate/uridylate kinase family protein	FALSE	TRUE
AT3G10040	AT3G10040	sequence-specific DNA binding transcription factor	TRUE	FALSE
AT3G10113	AT3G10113	Homeodomain-like superfamily protein	FALSE	TRUE
AT3G10760	AT3G10760	Homeodomain-like superfamily protein	FALSE	TRUE
AT3G10800	BZIP28	Basic-leucine zipper (bZIP) transcription factor family protein	TRUE	TRUE
AT3G11260	WOX5	WUSCHEL related homeobox 5	FALSE	TRUE
AT3G11280	AT3G11280	Duplicated homeodomain-like superfamily protein	TRUE	FALSE
AT3G11450	AT3G11450	DnaJ and Myb-like DNA-binding domain-containing protein	TRUE	FALSE
AT3G12130	AT3G12130	KH domain-containing protein / zinc finger (CCCH type) family protein	FALSE	TRUE
AT3G12730	AT3G12730	Homeodomain-like superfamily protein	FALSE	TRUE
AT3G12977	AT3G12977	NAC (No Apical Meristem) domain transcriptional regulator superfamily protein	TRUE	FALSE
AT3G13040	AT3G13040	myb-like HTH transcriptional regulator family protein	TRUE	FALSE
AT3G13960	GRF5	growth-regulating factor 5	FALSE	TRUE
AT3G14180	ASIL2	sequence-specific DNA binding transcription factor	FALSE	TRUE
AT3G14230	RAP2.2	related to AP2 2	TRUE	TRUE
AT3G15210	ERF4	ethylene responsive element binding factor 4	TRUE	TRUE
AT3G15500	NAC3	NAC domain containing protein 3	TRUE	FALSE
AT3G16350	AT3G16350	Homeodomain-like superfamily protein	TRUE	FALSE
AT3G16770	EBP	ethylene-responsive element binding protein	TRUE	FALSE
AT3G17609	HYH	HY5-homolog	FALSE	TRUE
AT3G18400	NAC058	NAC domain containing protein 58	TRUE	FALSE
AT3G18990	VRN1	AP2/B3-like transcriptional factor family protein	TRUE	FALSE
AT3G19290	ABF4	ABRE binding factor 4	TRUE	FALSE
AT3G19580	ZF2	zinc-finger protein 2	TRUE	TRUE
AT3G19860	bHLH121	basic helix-loop-helix (bHLH) DNA-binding superfamily protein	TRUE	FALSE
AT3G22760	SOL1	Tesmin/TSO1-like CXC domain-containing protein	FALSE	TRUE
AT3G23250	MYB15	myb domain protein 15	TRUE	FALSE
AT3G24050	GATA1	GATA transcription factor 1	FALSE	TRUE
AT3G24120	AT3G24120	Homeodomain-like superfamily protein	TRUE	FALSE
AT3G24310	MYB305	myb domain protein 305	TRUE	FALSE
AT3G25730	EDF3	ethylene response DNA binding factor 3	TRUE	FALSE
AT3G28857	PRE5	basic helix-loop-helix (bHLH) DNA-binding family protein	FALSE	TRUE
AT3G44750	HDA3	histone deacetylase 3	TRUE	FALSE
AT3G46080	AT3G46080	C2H2-type zinc finger family protein	TRUE	FALSE
AT3G46090	ZAT7	C2H2 and C2HC zinc fingers superfamily protein	FALSE	TRUE
AT3G46640	PCL1	Homeodomain-like superfamily protein	FALSE	TRUE
AT3G47620	TCP14	TEOSINTE BRANCHED, cycloidea and PCF (TCP) 14	TRUE	FALSE
AT3G49530	NAC062	NAC domain containing protein 62	FALSE	TRUE
AT3G49690	MYB84	myb domain protein 84	TRUE	FALSE
AT3G49940	LBD38	LOB domain-containing protein 38	TRUE	TRUE
AT3G50060	MYB77	myb domain protein 77	TRUE	TRUE
AT3G50260	CEJ1	cooperatively regulated by ethylene and jasmonate 1	TRUE	TRUE
AT3G50410	OBP1	OBF binding protein 1	TRUE	FALSE
AT3G50650	AT3G50650	GRAS family transcription factor	FALSE	TRUE
AT3G50700	IDD2	indeterminate(ID)-domain 2	FALSE	TRUE
AT3G51080	GATA6	GATA transcription factor 6	FALSE	TRUE
AT3G51910	HSFA7A	heat shock transcription factor A7A	TRUE	TRUE
AT3G52250	AT3G52250	Duplicated homeodomain-like superfamily protein	FALSE	TRUE
AT3G52910	GRF4	growth-regulating factor 4	FALSE	TRUE
AT3G53340	NF-YB10	nuclear factor Y, subunit B10	TRUE	FALSE
AT3G53820	AT3G53820	C2H2 and C2HC zinc fingers superfamily protein	FALSE	TRUE
AT3G54220	SCR	GRAS family transcription factor	FALSE	TRUE
AT3G54340	AP3	K-box region and MADS-box transcription factor family protein	FALSE	TRUE
AT3G54620	BZIP25	basic leucine zipper 25	TRUE	TRUE
AT3G54810	BME3	Plant-specific GATA-type zinc finger transcription factor family protein	FALSE	TRUE
AT3G55730	MYB109	myb domain protein 109	FALSE	TRUE
AT3G55980	SZF1	salt-inducible zinc finger 1	TRUE	TRUE
AT3G57980	AT3G57980	DNA-binding bromodomain-containing protein	FALSE	TRUE
AT3G58070	GIS	C2H2 and C2HC zinc fingers superfamily protein	FALSE	TRUE
AT3G58710	WRKY69	WRKY DNA-binding protein 69	TRUE	FALSE
AT3G59060	PIL6	phytochrome interacting factor 3-like 6	FALSE	TRUE
AT3G60030	SPL12	squamosa promoter-binding protein-like 12	FALSE	TRUE
AT3G61630	CRF6	cytokinin response factor 6	FALSE	TRUE
AT3G61850	DAG1	Dof-type zinc finger DNA-binding family protein	TRUE	FALSE
AT3G61890	HB-12	homeobox 12	TRUE	TRUE
AT3G62090	PIL2	phytochrome interacting factor 3-like 2	FALSE	TRUE
AT3G62420	BZIP53	basic region/leucine zipper motif 53	FALSE	TRUE
AT3G63350	AT-HSFA7B	winged-helix DNA-binding transcription factor family protein	TRUE	TRUE
AT4G00050	UNE10	basic helix-loop-helix (bHLH) DNA-binding superfamily protein	FALSE	TRUE
AT4G00940	AT4G00940	Dof-type zinc finger DNA-binding family protein	FALSE	TRUE
AT4G01120	GBF2	G-box binding factor 2	TRUE	TRUE
AT4G01250	WRKY22	WRKY family transcription factor	FALSE	TRUE
AT4G01460	AT4G01460	basic helix-loop-helix (bHLH) DNA-binding superfamily protein	FALSE	TRUE
AT4G01540	NTM1	NAC with transmembrane motif1	TRUE	FALSE
AT4G01550	NAC069	NAC domain containing protein 69	FALSE	TRUE
AT4G01720	WRKY47	WRKY family transcription factor	TRUE	TRUE
AT4G02590	UNE12	basic helix-loop-helix (bHLH) DNA-binding superfamily protein	TRUE	TRUE
AT4G05100	MYB74	myb domain protein 74	TRUE	FALSE
AT4G06746	RAP2.9	related to AP2 9	TRUE	FALSE
AT4G08150	KNAT1	homeobox knotted-like protein	TRUE	FALSE
AT4G09460	MYB6	myb domain protein 6	FALSE	TRUE
AT4G10240	bbx23	B-box zinc finger family protein	FALSE	TRUE
AT4G11660	AT-HSFB2B	winged-helix DNA-binding transcription factor family protein	TRUE	TRUE
AT4G13620	AT4G13620	Integrase-type DNA-binding superfamily protein	FALSE	TRUE
AT4G14770	TCX2	TESMIN/TSO1-like CXC 2	FALSE	TRUE
AT4G16150	AT4G16150	calmodulin-binding transcription activator 5	TRUE	FALSE
AT4G16780	HB-2	homeobox protein 2	FALSE	TRUE
AT4G17230	SCL13	SCARECROW-like 13	TRUE	TRUE
AT4G17490	ERF6	ethylene responsive element binding factor 6	TRUE	TRUE
AT4G17500	ERF-1	ethylene responsive element binding factor 1	TRUE	TRUE
AT4G17750	HSF1	heat shock factor 1	TRUE	FALSE
AT4G17810	AT4G17810	C2H2 and C2HC zinc fingers superfamily protein	FALSE	TRUE
AT4G18020	APRR2	CheY-like two-component responsive regulator family protein	FALSE	TRUE
AT4G18880	HSF A4A	heat shock transcription factor A4A	FALSE	TRUE
AT4G18890	BEH3	BES1/BZR1 homolog 3	TRUE	TRUE
AT4G21550	VAL3	VP1/ABI3-like 3	FALSE	TRUE
AT4G23550	WRKY29	WRKY family transcription factor	TRUE	FALSE
AT4G23750	CRF2	cytokinin response factor 2	FALSE	TRUE
AT4G23810	WRKY53	WRKY family transcription factor	FALSE	TRUE
AT4G23980	ARF9	auxin response factor 9	FALSE	TRUE
AT4G24020	NLP7	NIN like protein 7	FALSE	TRUE
AT4G24060	AT4G24060	Dof-type zinc finger DNA-binding family protein	TRUE	FALSE
AT4G24240	WRKY7	WRKY DNA-binding protein 7	TRUE	TRUE
AT4G25210	AT4G25210	DNA-binding storekeeper protein-related transcriptional regulator	FALSE	TRUE
AT4G25470	CBF2	C-repeat/DRE binding factor 2	FALSE	TRUE
AT4G25480	DREB1A	dehydration response element B1A	FALSE	TRUE
AT4G25490	CBF1	C-repeat/DRE binding factor 1	FALSE	TRUE
AT4G27240	AT4G27240	zinc finger (C2H2 type) family protein	FALSE	TRUE
AT4G27330	#N/A	#N/A	FALSE	TRUE
AT4G28110	MYB41	myb domain protein 41	TRUE	TRUE
AT4G28530	NAC074	NAC domain containing protein 74	TRUE	FALSE
AT4G29100	AT4G29100	basic helix-loop-helix (bHLH) DNA-binding superfamily protein	TRUE	FALSE
AT4G29930	AT4G29930	basic helix-loop-helix (bHLH) DNA-binding superfamily protein	TRUE	FALSE
AT4G30080	ARF16	auxin response factor 16	TRUE	FALSE
AT4G30935	WRKY32	WRKY DNA-binding protein 32	FALSE	TRUE
AT4G30980	LRL2	LJRHL1-like 2	TRUE	FALSE
AT4G31550	WRKY11	WRKY DNA-binding protein 11	TRUE	TRUE
AT4G31800	WRKY18	WRKY DNA-binding protein 18	TRUE	FALSE
AT4G31920	RR10	response regulator 10	TRUE	FALSE
AT4G32880	HB-8	homeobox-leucine zipper protein ATHB-8	TRUE	FALSE
AT4G34410	RRTF1	redox responsive transcription factor 1	TRUE	TRUE
AT4G34590	GBF6	G-box binding factor 6	FALSE	TRUE
AT4G34680	GATA3	GATA transcription factor 3	FALSE	TRUE
AT4G35580	NTL9	NAC transcription factor-like 9	FALSE	TRUE
AT4G35590	RKD5	RWP-RK domain-containing protein	FALSE	TRUE
AT4G36160	NAC076	NAC domain containing protein 76	FALSE	TRUE
AT4G36710	HAM4	GRAS family transcription factor	TRUE	TRUE
AT4G36730	GBF1	G-box binding factor 1	TRUE	FALSE
AT4G36900	RAP2.10	related to AP2 10	TRUE	FALSE
AT4G36920	AP2	Integrase-type DNA-binding superfamily protein	TRUE	TRUE
AT4G36990	HSF4	heat shock factor 4	TRUE	TRUE
AT4G37260	MYB73	myb domain protein 73	TRUE	TRUE
AT4G37540	LBD39	LOB domain-containing protein 39	FALSE	TRUE
AT4G37780	MYB87	myb domain protein 87	TRUE	TRUE
AT4G37790	HAT22	Homeobox-leucine zipper protein family	TRUE	FALSE
AT4G38070	AT4G38070	transcription factor bHLH131-like protein	FALSE	TRUE
AT4G38620	MYB4	myb domain protein 4	TRUE	TRUE
AT4G38910	BPC5	basic pentacysteine 5	FALSE	TRUE
AT4G38960	BBX19	B-box type zinc finger family protein	FALSE	TRUE
AT4G39070	BZS1	B-box zinc finger family protein	FALSE	TRUE
AT4G39160	AT4G39160	Homeodomain-like superfamily protein	TRUE	FALSE
AT4G39780	AT4G39780	Integrase-type DNA-binding superfamily protein	FALSE	TRUE
AT4G40060	HB16	homeobox protein 16	TRUE	TRUE
AT5G01380	AT5G01380	Homeodomain-like superfamily protein	TRUE	FALSE
AT5G02470	DPA	Transcription factor DP	FALSE	TRUE
AT5G02840	LCL1	LHY/CCA1-like 1	TRUE	FALSE
AT5G03720	HSFA3	heat shock transcription factor A3	FALSE	TRUE
AT5G03740	HD2C	histone deacetylase 2C	TRUE	TRUE
AT5G04340	ZAT6	6	TRUE	TRUE
AT5G04400	NAC077	NAC domain protein	FALSE	TRUE
AT5G04410	NAC2	NAC domain containing protein 2	TRUE	TRUE
AT5G05090	AT5G05090	Homeodomain-like superfamily protein	FALSE	TRUE
AT5G05410	DREB2A	DRE-binding protein 2A	TRUE	TRUE
AT5G05550	AT5G05550	sequence-specific DNA binding transcription factor	FALSE	TRUE
AT5G06110	AT5G06110	DnaJ and myb-like DNA-binding domain-containing protein	TRUE	FALSE
AT5G06800	AT5G06800	myb-like HTH transcriptional regulator family protein	TRUE	FALSE
AT5G06839	TGA10	bZIP transcription factor family protein	TRUE	FALSE
AT5G07100	WRKY26	WRKY DNA-binding protein 26	TRUE	FALSE
AT5G08130	BIM1	basic helix-loop-helix (bHLH) DNA-binding superfamily protein	FALSE	TRUE
AT5G08141	bZIP75	basic leucine-zipper 75	FALSE	TRUE
AT5G08330	TCP11	TCP family transcription factor	FALSE	TRUE
AT5G08790	ATAF2	NAC (No Apical Meristem) domain transcriptional regulator superfamily protein	TRUE	TRUE
AT5G09330	NAC082	NAC domain containing protein 82	FALSE	TRUE
AT5G10280	MYB92	myb domain protein 92	TRUE	FALSE
AT5G10510	AIL6	AINTEGUMENTA-like 6	TRUE	TRUE
AT5G11060	KNAT4	homeobox protein knotted-1-like 4	FALSE	TRUE
AT5G11260	HY5	Basic-leucine zipper (bZIP) transcription factor family protein	FALSE	TRUE
AT5G11270	OCP3	overexpressor of cationic peroxidase 3	FALSE	TRUE
AT5G11510	MYB3R-4	myb domain protein 3r-4	TRUE	FALSE
AT5G13180	NAC083	NAC domain containing protein 83	FALSE	TRUE
AT5G13330	Rap2.6L	related to AP2 6l	TRUE	FALSE
AT5G16540	ZFN3	zinc finger nuclease 3	FALSE	TRUE
AT5G16600	MYB43	myb domain protein 43	TRUE	FALSE
AT5G16820	HSF3	heat shock factor 3	TRUE	FALSE
AT5G17300	RVE1	Homeodomain-like superfamily protein	FALSE	TRUE
AT5G17490	RGL3	RGA-like protein 3	TRUE	FALSE
AT5G18000	VDD	VERDANDI	TRUE	FALSE
AT5G18037	AT5G18037	NAC (No Apical Meristem) domain transcriptional regulator superfamily protein	FALSE	TRUE
AT5G18090	AT5G18090	AP2/B3-like transcriptional factor family protein	FALSE	TRUE
AT5G22890	AT5G22890	C2H2 and C2HC zinc fingers superfamily protein	TRUE	FALSE
AT5G23000	MYB37	myb domain protein 37	TRUE	FALSE
AT5G24590	TIP	TCV-interacting protein	FALSE	TRUE
AT5G25160	ZFP3	zinc finger protein 3	TRUE	FALSE
AT5G25810	tny	Integrase-type DNA-binding superfamily protein	TRUE	FALSE
AT5G26660	MYB86	myb domain protein 86	TRUE	FALSE
AT5G27070	AGL53	AGAMOUS-like 53	FALSE	TRUE
AT5G27944	AT5G27944	MADS-box transcription factor family protein	FALSE	TRUE
AT5G28040	AT5G28040	DNA-binding storekeeper protein-related transcriptional regulator	FALSE	TRUE
AT5G28300	AT5G28300	Duplicated homeodomain-like superfamily protein	FALSE	TRUE
AT5G29000	PHL1	Homeodomain-like superfamily protein	FALSE	TRUE
AT5G37260	RVE2	Homeodomain-like superfamily protein	FALSE	TRUE
AT5G39760	HB23	homeobox protein 23	TRUE	FALSE
AT5G42520	BPC6	basic pentacysteine 6	TRUE	FALSE
AT5G43250	NF-YC13	nuclear factor Y, subunit C13	FALSE	TRUE
AT5G43540	AT5G43540	C2H2 and C2HC zinc fingers superfamily protein	TRUE	FALSE
AT5G43650	BHLH92	basic helix-loop-helix (bHLH) DNA-binding superfamily protein	FALSE	TRUE
AT5G44190	GLK2	GOLDEN2-like 2	FALSE	TRUE
AT5G45420	maMYB	Duplicated homeodomain-like superfamily protein	FALSE	TRUE
AT5G46760	MYC3	Basic helix-loop-helix (bHLH) DNA-binding family protein	TRUE	FALSE
AT5G47230	ERF5	ethylene responsive element binding factor 5	TRUE	TRUE
AT5G47370	HAT2	Homeobox-leucine zipper protein 4 (HB-4) / HD-ZIP protein	FALSE	TRUE
AT5G47390	AT5G47390	myb-like transcription factor family protein	TRUE	FALSE
AT5G47640	NF-YB2	nuclear factor Y, subunit B2	FALSE	TRUE
AT5G48250	BBX8	B-box type zinc finger protein with CCT domain-containing protein	FALSE	TRUE
AT5G48560	AT5G48560	basic helix-loop-helix (bHLH) DNA-binding superfamily protein	TRUE	FALSE
AT5G48670	AGL80	AGAMOUS-like 80	FALSE	TRUE
AT5G49450	bZIP1	basic leucine-zipper 1	TRUE	FALSE
AT5G49520	WRKY48	WRKY DNA-binding protein 48	TRUE	FALSE
AT5G49620	MYB78	myb domain protein 78	TRUE	FALSE
AT5G50570	SPL13A	Squamosa promoter-binding protein-like (SBP domain) transcription factor family protein	FALSE	TRUE
AT5G50670	SPL13B	Squamosa promoter-binding protein-like (SBP domain) transcription factor family protein	FALSE	TRUE
AT5G51780	AT5G51780	basic helix-loop-helix (bHLH) DNA-binding superfamily protein	TRUE	FALSE
AT5G51980	AT5G51980	Transducin/WD40 repeat-like superfamily protein	FALSE	TRUE
AT5G51990	CBF4	C-repeat-binding factor 4	FALSE	TRUE
AT5G52010	AT5G52010	C2H2-like zinc finger protein	FALSE	TRUE
AT5G52020	AT5G52020	Integrase-type DNA-binding superfamily protein	TRUE	TRUE
AT5G52510	SCL8	SCARECROW-like 8	TRUE	FALSE
AT5G53290	CRF3	cytokinin response factor 3	TRUE	TRUE
AT5G54230	MYB49	myb domain protein 49	TRUE	FALSE
AT5G54680	ILR3	basic helix-loop-helix (bHLH) DNA-binding superfamily protein	TRUE	FALSE
AT5G56110	MYB80	myb domain protein 103	FALSE	TRUE
AT5G56270	WRKY2	WRKY DNA-binding protein 2	FALSE	TRUE
AT5G56620	NAC099	NAC domain containing protein 99	FALSE	TRUE
AT5G57660	COL5	CONSTANS-like 5	TRUE	FALSE
AT5G58620	AT5G58620	zinc finger (CCCH-type) family protein	FALSE	TRUE
AT5G59450	AT5G59450	GRAS family transcription factor	FALSE	TRUE
AT5G59570	BOA	Homeodomain-like superfamily protein	TRUE	TRUE
AT5G59780	MYB59	myb domain protein 59	TRUE	FALSE
AT5G59820	RHL41	C2H2-type zinc finger family protein	TRUE	TRUE
AT5G60120	TOE2	target of early activation tagged (EAT) 2	FALSE	TRUE
AT5G60130	AT5G60130	AP2/B3-like transcriptional factor family protein	FALSE	TRUE
AT5G60200	TMO6	TARGET OF MONOPTEROS 6	TRUE	FALSE
AT5G60440	AGL62	AGAMOUS-like 62	FALSE	TRUE
AT5G60850	OBP4	OBF binding protein 4	TRUE	TRUE
AT5G60890	MYB34	myb domain protein 34	TRUE	FALSE
AT5G61270	PIF7	phytochrome-interacting factor7	FALSE	TRUE
AT5G61590	AT5G61590	Integrase-type DNA-binding superfamily protein	TRUE	FALSE
AT5G61600	ERF104	ethylene response factor 104	TRUE	FALSE
AT5G61850	LFY	floral meristem identity control protein LEAFY (LFY)	FALSE	TRUE
AT5G62000	ARF2	auxin response factor 2	FALSE	TRUE
AT5G62020	HSFB2A	heat shock transcription factor B2A	TRUE	TRUE
AT5G62430	CDF1	cycling DOF factor 1	TRUE	TRUE
AT5G62940	HCA2	Dof-type zinc finger DNA-binding family protein	TRUE	TRUE
AT5G63790	NAC102	NAC domain containing protein 102	FALSE	TRUE
AT5G64220	AT5G64220	Calmodulin-binding transcription activator protein with CG-1 and Ankyrin domain	FALSE	TRUE
AT5G64750	ABR1	Integrase-type DNA-binding superfamily protein	TRUE	FALSE
AT5G64810	WRKY51	WRKY DNA-binding protein 51	TRUE	FALSE
AT5G65060	MAF3	K-box region and MADS-box transcription factor family protein	FALSE	TRUE
AT5G65210	TGA1	bZIP transcription factor family protein	TRUE	FALSE
AT5G65320	AT5G65320	basic helix-loop-helix (bHLH) DNA-binding superfamily protein	TRUE	FALSE
AT5G65510	AIL7	AINTEGUMENTA-like 7	FALSE	TRUE
AT5G65640	bHLH093	beta HLH protein 93	TRUE	FALSE
AT5G65790	MYB68	myb domain protein 68	TRUE	FALSE
AT5G66320	GATA5	GATA transcription factor 5	FALSE	TRUE
AT5G66870	ASL1	ASYMMETRIC LEAVES 2-like 1	TRUE	FALSE
AT5G67060	HEC1	basic helix-loop-helix (bHLH) DNA-binding superfamily protein	FALSE	TRUE
AT5G67190	DEAR2	DREB and EAR motif protein 2	TRUE	TRUE
AT5G67300	MYBR1	myb domain protein r1	TRUE	TRUE
AT5G67411	AT5G67411	GRAS family transcription factor	FALSE	TRUE
AT5G67420	LBD37	LOB domain-containing protein 37	FALSE	TRUE
