## Supplemental Dataset 5 for "Wounding activates the HSFA1 transcription factors to promote cellular reprogramming in Arabidopsis"

### Sheet: Sheet1
Supplemental Data. Coleman et al. (2025)
Supplementary Data Set S5. A list of primers used in this study.
List of the oligonucleotides including primers, probes and gRNAs used in this study. Sequence is in 5' to 3' direction.

### Sheet: EMSA
name	sequence
ZAT6	AATTCTTATCACTTAAGAATATTCTAGAGAGCTCTCACTT
ZAT6_m	AATTCTTATCACTTAAAGCCGCCTTAGAGAGCTCTCACTT
WOX5	TTATACATGTGTGTGGCGAACCTTCTGGTTCTATCTATT
WOX5_m	TTATACATGTGTGTGGCTGCAACCATGGTTCTATCTATT
WIND1	AATCCCTCCCTAAACCTCTAGAGAGTTCTATTAATTTTTG
WIND1_m	AATCCCTCCCTAAACCTCTATGGGACCTTATTAATTTTTG

### Sheet: Genotyping
name	sequence	note
TDNA_LB	GATGCACTCGAAATCAGCCAATTTTAGAC	T-DNA left border primer (for SALK lines)
WIND1_SRDX_R	AGCGAAACCCAAACCGAGTTCGAG
WIND1_SRDX_F	CAGTGGAACGAGACGTTCTCG
siz1-3_SALK_034008LP	TCCCTCGTAGACATCTGATGG
siz1-3_SALK_034008RP	AAAGAGAGAGTGAGCGAAGGG
pER8rvs	GTAGGATTCTGGTGTGTGGGCAATG
XVE-HSFA1d_F_genotype1	CACCAGTGGACAATGAAACAGAGCAG
ZAT6_302F	CCGGCATAGGACTCATCACC
ZAT6_1132R	CTCTCGACACGCAACTTCCT
STZ_226F	TCCTACACAACTCTCAACAGT
STZ_1033R	ACTGCAATTCACAAGCAACCT
HSFA1a_F1	GAATATCGGCGAGGCTGTGA	PCR primer for hsfa1abd-2 and hsfa1abd-1 HSFA1a
HSFA1a_R1	GGTATCTGGGAAGTCTCTGGC	PCR primer for hsfa1abd-2 and hsfa1abd-1 HSFA1a
HSFA1a_F2	TGCCTGTGACTGTCCTGAAG	Sequencing primer for hsfa1abd-2 HSFA1a
HSFA1b_F1	GGCCATGCCTGCTTTTCTTC	PCR primer for hsfa1abd-2 HSFA1b
HSFA1b_R1	TCCATCTTCCCCATTCAACCA	PCR primer for hsfa1abd-2 HSFA1b
HSFA1b_F2	CCGTACCGCCTTTCTTGAGT	Sequencing primer for hsfa1abd-2 HSFA1b PCR primer for hsfa1abd-1 HSFA1b
HSFA1b_R2	GTGTTGGGTGAAAACTCGGC	PCR primer for hsfa1abd-1 HSFA1b
HSFA1b_F3	AAGTTGATCCTGACCGATGG	Sequencing primer for hsfa1abd-1 HSFA1B

### Sheet: Cloning
name	sequence	notes
HSFA1d_CDS_F	CACCATGGATGTGAGCAAAGTAAC	for D-TOPO cloning
HSFA1d_stop_CDS_R	TCAAGGATTTTGCCTTGAGAGATC
HSFA1d_nostop_CDS_R	AGGATTTTGCCTTGAGAGATC

### Sheet: qPCR
Gene	Sequence (5' - 3')	AGI
PP2A_F	TAACGTGGCCAAAATGATGC	AT1G69960
PP2A_R	GTTCTCCACAACCGCTTGGT	AT1G69960
WIND1_F	GATCTCACATCGGAGGCGATT	AT1G78080
WIND1_R	CCACCGATCGAAACCGAATTC	AT1G78080
HSFA1d_F	TCGTTTGGAAACCACCGGAGT	AT1G32330
HSFA1d_R	CTGGGTCAACCTTCCTGAAACCAT	AT1G32330
WOX5_F	GGCAGAAACGTCGTAAAATC	AT3G11260
WOX5_R	AAATGAATTCACCGGAAAGA	AT3G11260
ZAT6_F	GTCAGAGTCTCACGGAGGAT	AT5G04340
ZAT6_R	GGAGGTGAAGACGAAGAAGA	AT5G04340
GR_F	TGCTGAATCTGGAACAGAG	glucocorticoid receptor
GR_R	ATAGTTCCTGCAGCATTACC	glucocorticoid receptor
SRDX_R	CGAAACCCAAACGGAGTTC

### Sheet: CRISPR
gRNA_name	gRNA sequence	mutant
hsfa1a_p1_R	CTCTCAGTTTATACAGAAGC	hsfa1abd-1
hsfa1b_p1_F	GCTGATATCTAACAATCTGG	hsfa1abd-1
hsfa1a_p1_F	GTCTTGCTAAGGAAAGGGGG	hsfa1abd-2
hsfa1a_p1_R	CTCTCAGTTTATACAGAAGC	hsfa1abd-2
hsfa1b_p2_F	GAGCACCTTCGAGAACTCCG	hsfa1abd-2
hsfa1b_p2_R	CGATTCTCCTGCTCATCTAC	hsfa1abd-2
gRNA58_ZAT6	TGTCGAATTCTGAAGATGTG	ZAT6
gRNA91_ZAT6	GCTGAATCTTGAAACAGAGT	ZAT6
gRNA55_STZ	TTATCACAGACTCTCTCCGG	STZ
gRNA74_STZ	CCCACTTCCAGTAGTCACGG	STZ
